# Identification of a VPS29 isoform with restricted association to Retriever and Retromer accessory proteins through auto-inhibition

**DOI:** 10.1101/2025.02.04.636264

**Authors:** James L. Daly, Kai-en Chen, Rebeka Butkovič, Qian Guo, Michael D. Healy, Eva Pennink, Georgia Gamble-Strutt, Zara Higham, Edmund R.R. Moody, Philip A. Lewis, Kate J. Heesom, Tom A. Williams, Kirsty J. McMillan, Brett M. Collins, Peter J. Cullen

## Abstract

The endosomal-lysosomal network is a hub of organelles that orchestrate the dynamic sorting of hundreds of integral membrane proteins to maintain cellular homeostasis. VPS29 is a central conductor of this network through its assembly into Retromer, Retriever and Commander endosomal sorting complexes, and its role in regulating RAB GTPase activity. Two VPS29 isoforms have been described, VPS29A and VPS29B, that differ solely in their amino-terminal sequences. Here we identify a third VPS29 isoform, which we term VPS29C, that harbours an extended amino-terminal sequence compared to VPS29A and VPS29B. Through a combination of AlphaFold predictive modelling, in vitro complex reconstitution, mass spectrometry and molecular cell biology, we find that the amino-terminal VPS29C extension constitutes an autoinhibitory sequence that limits access to a hydrophobic groove necessary for effector protein recruitment to Retromer, and association with Retriever and Commander. VPS29C is therefore unique in its ability to uncouple Retromer-dependent cargo sorting from the broader roles of VPS29A and VPS29B in regulating the endosomal-lysosomal network through accessory protein recruitment. Our identification and characterisation of VPS29C points to additional complexity in the differential subunit assembly of Retromer, an important consideration given the increasing interest in Retromer as a potential therapeutic target in neurodegenerative diseases.

**SIGNIFICANCE STATEMENT:** The endosomal-lysosomal network is essential for normal cellular function with network defects being associated with numerous neurodegenerative diseases. Two heterotrimeric complexes, Retromer and Retriever, control transmembrane protein recycling through the network. Of these, reduced Retromer expression is observed in Alzheimer’s disease and Retromer mutations lead to familial Parkinson’s disease. Here, we identify and characterise a new isoform of VPS29, a subunit shared between Retromer and Retriever. We reveal how this isoform, VPS29C, adopts an auto-inhibitory conformation to limit its association into Retriever and restrict the binding of VPS29C-containing Retromer to accessory proteins vital for regulating network function. By revealing added complexity in Retromer assembly and function, we provide new insight into Retromer’s potential as a therapeutic target in neurodegenerative diseases.
