## Supplementary material for "Identification of a VPS29 isoform with restricted association to Retriever and Retromer accessory proteins through auto-inhibition": Proteomics Guide

### Sheet: Proteomics Guide
	Accession Information	Best Accession	The Uniprot accession for the Master Protein of the protein group.
		Gene name	The Primary Gene Name associated with the protein (retrieved from the Uniprot Accession).
		Protein names	The full protein name (retrieved from the Uniprot Accession).
	ID Metrics	Coverage	The % of the total amino acid sequence of the protein covered by the identified peptides.
		Protein FDR Confidence	The confidence that the identified protein is truly in the sample. Medium = Identified at <5%FDR. High = Identified at <1%FDR.
		# Peptides	The number of distinct peptides identified which map to this protein.
		# PSMs	The number of peptide spectrum matches identified which map to this protein.
		# Unique Peptides	The number of distinct peptides identified which map to this protein and are not present in any other protein group.
	Databases	Marked as	The species the uniprot accession was identified in.
		Contaminant	Most samples will contain contaminant proteins such as keratins, bovine serum proteins and others that are present as a result of sample processing/handling, rather than being genuinely derived from the sample under analysis. These common contaminant proteins are included in the search to avoid miss-assignment of peptides from these proteins to proteins from the species of interest. All proteins …
	Conditional Comparisons (Total)	Replicates	The number of samples used to calculate the T-test and Log-Fold Change.
		LogFC	The difference between the mean Log2 Protein Abundances for each condition.
		T-Test	The result of a T-test performed on the Log2 Protein Abundances of the conditions listed.
		FDR	The FDR corrected p-value (q-value) of the above T.test.
	Log2 Protein Abundance	Values	The Protein Abundance of the master protein. These data are Log2 transformed to bring them closer to a normal distribution
	Raw Abundance	Values	The Protein Abundance of the master protein. These data are raw, as outputted from Proteome Discoverer.
	Abundance Counts	Values	The number of PSMs which were used to quantify the master protein.
	Found in Sample	Values	The confidence that the identified protein is truly in the sample. Medium = Identified at <5%FDR. High = Identified at <1%FDR. Expressed per-run.
			To generate interactomes, proteins with enrichment Log2 > 1, p < 0.05 enrichment over GFP were identified. Contaminants removed, human proteins only
