## Supplementary Table 3 for "Identification of a VPS29 isoform with restricted association to Retriever and Retromer accessory proteins through auto-inhibition"

### Sheet: Supplementary Table 3
	Supplementary Table 3: List of significant VPS29-GFP interactors
	All interacting proteins enriched by Log2FC > 2, t-test p < 0.05, unique peptides >1, identified in 3 replicates
	VPS29A-GFP				VPS29B-GFP				VPS29C-GFP
	Gene Name	Log2 Fold Enrichment VPS29A-GFP/GFP	p-Value		Gene Name	Log2 Fold Enrichment VPS29B-GFP/GFP	p-Value		Gene Name	Log2 Fold Enrichment VPS29C-GFP/GFP	p-Value
	VPS26C	4.32617	0.00660314		VPS26C	4.32617	0.00660314		cDNA FLJ78510	3.36947	0.0394518
	COMMD4	4.16432	0.000190527		COMMD4	4.16432	0.000190527		VPS35	3.33494	0.0140926
	cDNA FLJ78510	4.10631	0.0251408		cDNA FLJ78510	4.10631	0.0251408		VPS26A	2.90584	0.0215769
	COMMD7	4.025	0.0159572		COMMD7	4.025	0.0159572		VPS26B	2.89879	0.0152022
	VPS35	3.88352	0.0137945		VPS35	3.88352	0.0137945		HIP1	2.64281	0.0392097
	DENND10	3.70878	0.00703419		DENND10	3.70878	0.00703419		VPS26C	2.52314	0.0121771
	CCDC93	3.70243	0.000794771		CCDC93	3.70243	0.000794771		COMMD7	2.26472	0.0048964
	TBC1D5	3.66091	0.00510901		TBC1D5	3.66091	0.00510901		DENND10	2.25812	0.00567146
	VPS35L	3.66008	0.00169987		VPS35L	3.66008	0.00169987		COMMD4	2.18054	0.00511615
	COMMD10	3.62757	0.00012787		COMMD10	3.62757	0.00012787		UBL4A	2.12472	0.04781
	COMMD5	3.60191	0.0102758		COMMD5	3.60191	0.0102758		GET3	2.05763	0.0323432
	COMMD2	3.39426	0.0396343		COMMD3	3.37171	0.00311091		CCDC93	2.04657	0.005243
	COMMD3	3.37171	0.00311091		VPS26A	3.36362	0.0175195		COMMD10	1.99852	0.00704477
	VPS26A	3.36362	0.0175195		CCDC22	3.2671	0.0059946
	CCDC22	3.2671	0.0059946		VPS26B	3.23406	0.01369
	VPS26B	3.23406	0.01369		COMMD9	3.01334	0.00192075
	COMMD1	3.14504	0.0265526		COMMD6	2.67848	0.00585133
	COMMD9	3.01334	0.00192075
	COMMD6	2.67848	0.00585133
