## Supplementary Table 5 for "Identification of a VPS29 isoform with restricted association to Retriever and Retromer accessory proteins through auto-inhibition"

### Sheet: Supplementary Table 5
	Supplementary Table 5: Quantification of Significant VPS29 Interactor Abundances Between VPS29-GFP Isoforms
	Accession Information			Stats	Stats	Stats	Stats	Stats	Stats	Stats	Stats	Stats	Stats	Stats	Stats
	BestAccession	Primary Gene names	Protein names	VPS29B-GFP/VPS29A-GFP	VPS29 GFP Isoform 2/VPS29 GFP Isoform 1	VPS29 GFP Isoform 2/VPS29 GFP Isoform 1	VPS29C-GFP/VPS29A-GFP	VPS29 GFP Isoform 3 WT/VPS29 GFP Isoform 1	VPS29 GFP Isoform 3 WT/VPS29 GFP Isoform 1	VPS29C-GFP/VPS29B-GFP	VPS29 GFP Isoform 3 WT/VPS29 GFP Isoform 2	VPS29 GFP Isoform 3 WT/VPS29 GFP Isoform 2	VPS29C-GFP/VPS29CI15D-GFP	VPS29 GFP Isoform 3 WT/VPS29 GFP Isoform 3 I15D	VPS29 GFP Isoform 3 WT/VPS29 GFP Isoform 3 I15D
				# Reps	LogFC	T-Test	# Reps	LogFC	T-Test	# Reps	LogFC	T-Test	# Reps	LogFC	T-Test
	Inf_Accession.Information_BestAccession	Inf_Accession.Information_Primary.Gene.names	Inf_Accession.Information_Protein.names	Stats_VPS29.GFP.Isoform.2/VPS29.GFP.Isoform.1_Replicate Number	Stats_VPS29.GFP.Isoform.2/VPS29.GFP.Isoform.1_LogFC	Stats_VPS29.GFP.Isoform.2/VPS29.GFP.Isoform.1_T-Test	Stats_VPS29.GFP.Isoform.3.WT/VPS29.GFP.Isoform.1_Replicate Number	Stats_VPS29.GFP.Isoform.3.WT/VPS29.GFP.Isoform.1_LogFC	Stats_VPS29.GFP.Isoform.3.WT/VPS29.GFP.Isoform.1_T-Test	Stats_VPS29.GFP.Isoform.3.WT/VPS29.GFP.Isoform.2_Replicate Number	Stats_VPS29.GFP.Isoform.3.WT/VPS29.GFP.Isoform.2_LogFC	Stats_VPS29.GFP.Isoform.3.WT/VPS29.GFP.Isoform.2_T-Test	Stats_VPS29.GFP.Isoform.3.WT/VPS29.GFP.Isoform.3.I15D_Replicate Number	Stats_VPS29.GFP.Isoform.3.WT/VPS29.GFP.Isoform.3.I15D_LogFC	Stats_VPS29.GFP.Isoform.3.WT/VPS29.GFP.Isoform.3.I15D_T-Test
	A0A024R2H0	TBC1D5	TBC1 domain family, member 5, isoform CRA_a	3 v 3	0.497242	0.0923947	3 v 3	-2.75265	0.00452012	3 v 3	-3.2499	0.00187895	3 v 3	-0.432968	0.376883
	Q9H0A8	COMMD4	COMM domain-containing protein 4	3 v 3	-0.501497	0.111152	3 v 3	-2.28648	0.0430413	3 v 3	-1.78499	0.0322475	3 v 3	-0.879528	0.0847171
	Q9GZQ3	COMMD5	COMM domain-containing protein 5	3 v 3	-0.502359	0.0859057	3 v 3	-2.22781	0.0479571	3 v 3	-1.72546	0.0420945	3 v 3	-0.87044	0.12383
	O14972	VPS26C	Vacuolar protein sorting-associated protein 26C	3 v 3	-0.445941	0.117295	3 v 3	-2.10572	0.0202278	3 v 3	-1.65978	0.00713545	3 v 3	-0.682234	0.0324724
	Q7Z3J2	VPS35L	VPS35 endosomal protein-sorting factor-like	3 v 3	-0.543006	0.088733	3 v 3	-2.09469	0.0418663	3 v 3	-1.55169	0.0300083	3 v 3	-0.683962	0.0744683
	Q86VX2	COMMD7	COMM domain-containing protein 7	3 v 3	-0.605167	0.0528812	3 v 3	-2.06298	0.000601662	3 v 3	-1.45781	0.00662231	3 v 3	-0.735084	0.0142419
	Q9UBI1	COMMD3	COMM domain-containing protein 3	3 v 3	-0.40773	0.203353	3 v 3	-2.03602	0.0410438	3 v 3	-1.62829	0.018872	3 v 3	-0.87751	0.0117032
	Q567U6	CCDC93	Coiled-coil domain-containing protein 93	3 v 3	-0.477781	0.0672379	3 v 3	-1.95853	0.0129109	3 v 3	-1.48075	0.00494458	3 v 3	-0.645731	0.00794904
	Q9Y6G5	COMMD10	COMM domain-containing protein 10	3 v 3	-0.461348	0.10339	3 v 3	-1.93173	0.029127	3 v 3	-1.47038	0.0175992	3 v 3	-0.689913	0.0348905
	Q9P000	COMMD9	COMM domain-containing protein 9	3 v 3	-0.570444	0.0727509	3 v 3	-1.85723	0.0458637	3 v 3	-1.28678	0.0378957	3 v 3	-0.515113	0.0494691
	Q8N668	COMMD1	COMM domain-containing protein 1	3 v 3	-0.505404	0.100201	3 v 3	-1.83498	0.0632795	3 v 3	-1.32958	0.0527308	3 v 3	-0.636349	0.127673
	O60826	CCDC22	Coiled-coil domain-containing protein 22	3 v 3	-0.455849	0.0466617	3 v 3	-1.8016	0.0074034	3 v 3	-1.34575	0.00429304	3 v 3	-0.544322	0.021906
	Q8TCE6	DENND10	DENN domain-containing protein 10	3 v 3	-0.483761	0.0605434	3 v 3	-1.75333	0.00273793	3 v 3	-1.26957	0.00327892	3 v 3	-0.427325	0.0484422
	Q86X83	COMMD2	COMM domain-containing protein 2	3 v 3	-0.433547	0.0453412	3 v 3	-1.71617	0.00674622	3 v 3	-1.28262	0.0317144	3 v 3	-0.51593	0.141541
	Q7Z4G1	COMMD6	COMM domain-containing protein 6	3 v 3	-0.573982	0.0777362	3 v 3	-1.5222	0.0281034	3 v 3	-0.94822	0.00962958	3 v 3	-0.403769	0.00216118
	F8VXU5	VPS29	Vacuolar protein sorting-associated protein 29	3 v 3	0.587714	0.0818927	3 v 3	-1.34647	0.0742408	3 v 3	-1.93419	0.0165337	3 v 3	-0.86896	0.0822512
	A8K3C1	cDNA FLJ78510	cDNA FLJ78510	3 v 3	-0.664939	0.0794	3 v 3	-1.03927	0.247594	3 v 3	-0.37433	0.495204	3 v 3	-0.625915	0.197128
	Q96QK1	VPS35	Vacuolar protein sorting-associated protein 35	3 v 3	-0.540844	0.139757	3 v 3	-0.851245	0.311225	3 v 3	-0.310402	0.527497	3 v 3	-0.665969	0.164291
	O75436	VPS26A	Vacuolar protein sorting-associated protein 26A	3 v 3	-0.543381	0.0533448	3 v 3	-0.760439	0.259447	3 v 3	-0.217058	0.607787	3 v 3	-0.590977	0.169814
	Q4G0F5	VPS26B	Vacuolar protein sorting-associated protein 26B	3 v 3	-0.494805	0.0802013	3 v 3	-0.637921	0.275853	3 v 3	-0.143116	0.66373	3 v 3	-0.459691	0.165472
	O00291	HIP1	Huntingtin-interacting protein 1	3 v 3	-0.16096	0.665178	3 v 3	-0.0172391	0.991985	3 v 3	0.143721	0.915892	3 v 3	0.894923	0.490528
	B4DZC9	B4DZC9	Non-specific serine/threonine protein kinase (Fragment)	3 v 3	-0.0424033	0.901382	3 v 3	0.691614	0.0603132	3 v 3	0.734018	0.149422	3 v 3	-0.263995	0.495259
	O43681	GET3	ATPase GET3	3 v 3	-0.32188	0.398818	3 v 3	1.15212	0.133919	3 v 3	1.474	0.0770316	3 v 3	-0.164769	0.0157957
	P11441	UBL4A	Ubiquitin-like protein 4A	3 v 3	0.102915	0.80482	3 v 3	1.6652	0.0114346	3 v 3	1.56229	0.0497397	3 v 3	-0.494103	0.0597335
	P13929	ENO3	Beta-enolase	3 v 3	1.28976	0.199247	3 v 3	2.33812	0.0491332	3 v 3	1.04835	0.217657	3 v 3	0.444146	0.730361
